# Genomic, Clinical, and Spatial Predictors of Durable Response to BRAF/MEK Inhibition in *BRAF*-Mutant Melanoma

**DOI:** 10.64898/2026.05.09.721157

**Authors:** Yingxiao Shi, Alexander Savchenko, Jan Christoph Brase, Brendan Reardon, Cora A. Ricker, Jihye Park, Giuseppe Tarantino, Michael P. Manos, Amy Y. Huang, Eliezer M. Van Allen, Levi A. Garraway, Keith T. Flaherty, David Liu

**Affiliations:** Division of Population Sciences, Dana-Farber Cancer Institute, Boston, MA, USA; Broad Institute of MIT and Harvard, Cambridge, MA, USA; Laboratory of Systems Pharmacology, Harvard Program in Therapeutic Science, Harvard Medical School, Boston, MA, USA; Novartis, Cambridge, MA, USA; Novartis Pharma AG, Basel, Switzerland; Department of Systems Biology, Harvard Medical School, Boston, MA, USA; Parker Institute for Cancer Immunotherapy, Dana-Farber Cancer Institute, Boston, MA, USA; Department of Medical Oncology, Dana-Farber Cancer Institute, Boston, MA, USA; Harvard Medical School, Boston, MA, USA; Computational and Systems Biology Program, Massachusetts Institute of Technology, Cambridge, MA, USA; Massachusetts General Hospital, Boston, MA, USA; Roche/Genentech, South San Francisco, CA, USA

## Abstract

BRAF-targeted therapy (BRAFi/MEKi) and immune checkpoint blockade (anti–PD-1/anti-CTLA-4) have transformed the treatment of *BRAF*-mutant metastatic melanoma. While most patients who respond to targeted therapy eventually progress, a subset derives durable benefit, and biomarkers to identify this subset would inform optimal treatment selection. In this study, we analyzed pre-treatment tumor samples from a clinically annotated cohort of 155 patients with *BRAF*-mutant metastatic melanoma treated with first-line BRAFi/MEKi and followed for up to five years. We stratified patients into durable responders (PFS ≥ 24 months) and rapid progressors (PFS < 6 months with progression) and found that a global metric of tumor genomic heterogeneity, rather than individual gene alterations, distinguished these groups. Combining genomic heterogeneity with baseline tumor burden (e.g., lactate dehydrogenase (LDH) or radiographic lesion dimensions), we developed a parsimonious model that predicted durable responders with high precision and specificity. Notably, the analogous population of patients treated instead with immunotherapy were not durable responders, suggesting that the selected predictors of durable responders are targeted therapy specific. Spatial profiling of a subset of pre-treatment biopsies (n = 47) demonstrated that high intratumoral, but not peritumoral, CD8^+^ T-cell infiltration correlated with prolonged survival on BRAF-targeted therapy and served as an independent predictive factor when considered with genomic heterogeneity and features of clinical tumor burden. Together, these findings highlight the distinct baseline intrinsic and extrinsic features underlying durable response to BRAF-targeted therapy and support their potential implication in guiding treatment selection for patients with *BRAF*-mutant metastatic melanoma.

**One-Sentence Summary:** Integrated clinical, tumor genomic, and immune microenvironmental features predict durable responses to BRAF-targeted therapy.
