## Supplementary Table 2 Recurrent genomic alterations for BRAF-mutant melanoma for "Genomic, Clinical, and Spatial Predictors of Durable Response to BRAF/MEK Inhibition in *BRAF*-Mutant Melanoma"

### Sheet: Table S2 Recurrent genomic alte
Gene	Full Name	Alteration Type	Gene Category	Functional Consequence
BRAF	B-Raf proto-oncogene, serine/threonine kinase	Mutation, CNA (amp)	Oncogene	Activating (MAPK pathway activation)
NRAS	NRAS proto-oncogene, GTPase	Mutation	Oncogene	Activating (MAPK pathway activation)
NF1	Neurofibromin 1	Mutation	Tumor suppressor	Loss-of-function (RAS pathway activation)
TP53	Tumor protein p53	Mutation	Tumor suppressor	Loss-of-function (genome integrity)
PTEN	Phosphatase and tensin homolog	Mutation, CNA (del)	Tumor suppressor	Loss-of-function (PI3K/AKT pathway activation)
PIK3CA	Phosphatidylinositol-4,5-bisphosphate 3-kinase catalytic subunit alpha	Mutation	Oncogene	Activating (PI3K/AKT pathway activation)
CDKN2A	Cyclin dependent kinase inhibitor 2A	Mutation, CNA (del)	Tumor suppressor	Loss (cell cycle regulation)
CDK4	Cyclin dependent kinase 4	Mutation, CNA (amp)	Oncogene	Activating (cell cycle progression)
CCND1	Cyclin D1	Mutation, CNA (amp)	Oncogene	Activating (cell cycle progression)
CTNNB1	Catenin beta 1	Mutation	Oncogene	Activating (WNT/β-catenin signaling)
ARID2	AT-rich interaction domain 2	Mutation	Tumor suppressor	Loss-of-function (chromatin remodeling)
MAP2K1	Mitogen-activated protein kinase kinase 1	Mutation	Oncogene	Activating (MAPK pathway activation)
MAP2K2	Mitogen-activated protein kinase kinase 2	Mutation	Oncogene	Activating (MAPK pathway activation)
MAPK1	Mitogen-activated protein kinase 1	Mutation	Oncogene	Activating (MAPK pathway activation)
MAPK3	Mitogen-activated protein kinase 3	Mutation	Oncogene	Activating (MAPK pathway activation)
TERT	Telomerase reverse transcriptase	Mutation, CNA (amp)	Oncogene	Increased expression (telomere maintenance)
MITF	Microphthalmia-associated transcription factor	Mutation, CNA (amp)	Melanocytic Lineage TF	Increased expression (lineage survival)
GNA11	G protein subunit alpha 11	Mutation	Oncogene	Activating (MAPK pathway activation)
GNAQ	G protein subunit alpha q	Mutation	Oncogene	Activating (MAPK pathway activation)
FBXW7	F-box and WD repeat domain containing 7	Mutation	Tumor suppressor	Loss-of-function (protein degradation)
RAC1	Rac family small GTPase 1	Mutation	Oncogene	Activating (cytoskeletal signaling)
KIT	KIT proto-oncogene, receptor tyrosine kinase	Mutation	Oncogene	Activating (RTK signaling)
IDH1	Isocitrate dehydrogenase 1	Mutation	Oncogene	Neomorphic (metabolic reprogramming)
EZH2	Enhancer of zeste 2 polycomb repressive complex 2 subunit	Mutation	Oncogene	Activating (epigenetic regulation)
STK19	Serine/threonine kinase 19	Mutation	Oncogene	Activating (MAPK pathway modulation)
SNX31	Sorting nexin 31	Mutation	Unclear	Unknown
MYC	MYC proto-oncogene, bHLH transcription factor	CNA (amp)	Oncogene	Increased expression (transcriptional amplification)
EGFR	Epidermal growth factor receptor	CNA (amp)	Oncogene	Increased expression (RTK signaling)
MET	MET proto-oncogene, receptor tyrosine kinase	CNA (amp)	Oncogene	Increased expression (RTK signaling)
PPP6C	Protein phosphatase 6 catalytic subunit	CNA (del)	Tumor suppressor	Loss-of-function (cell cycle regulation)
