## Supplementary Table 5 Spatial CD8+ T-cell distribution and immune phenotype classification in melanoma tumors for "Genomic, Clinical, and Spatial Predictors of Durable Response to BRAF/MEK Inhibition in *BRAF*-Mutant Melanoma"

### Sheet: Table S5 Spatial CD8⁺ T-cell di
pt	CD8/MTC Image ID	CD3/CD19 Image ID	Tissue Type	%CD8+ TILs in MEL tumor lesion	CD8+ TILs in MEL tumor lesion Density cells/mm2	%CD8+ TILs in Stroma	CD8+ TILs in Stroma, Density cells/mm2	%CD8+ TILs in entire tumor	CD8+ TILs in entire tumor, Density cells/mm2	% MEL lesions stained for MTC	Band -5	Band -4	Band -3	Band -2	Band -1	Band 1	Band 2	Band 3	Band 4	Band 5	individual_id	Lymph Node	Combi-D	Log Band -5	Log Band -4	Log Band -3	Log Band -2	Log Band -1	Log Band 1	Log Band 2	Log Band 3	Log Band 4	Log Band 5	CD8_immune_phenotype
1304	18061	17762	Skin	23.6	2053	62.6	4197	33.6	2710	44.1	1636.3	1457.9	1438.7	1348.2	1363	2483.8	2089.3	1595.4	685.1	195.5	MEL-1304	0	1	7.4008	7.28544	7.27219	7.20727	7.21818	7.81795	7.64506	7.37551	6.53102	5.28066	Inflamed
G045	17684	17759	Lymph Node	0.2	20	8.9	414	1	78	59.3	9.8	10.2	11.5	14.7	46	232.9	294.5	203.2	127.1	74.7	MEL-G045	1	1	2.37955	2.41591	2.52573	2.75366	3.85015	5.45489	5.68867	5.3191	4.85281	4.32678	Desert
G043	17685	17761	Skin	4.3	268	19.1	1137	6.4	395	3.3	207.6	254.8	254.6	276.5	289.9	652	84.3	0	0	0	MEL-G043	0	0	5.34042	5.5444	5.54361	5.62582	5.67298	6.48158	4.44617	0	0	0	Inflamed
1968	17688	17760	Lymph Node	19.9	1825	36.7	3348	25.9	2379	23				515.4	980	1480.4	2047				MEL-1968	1	0				6.24688	6.88857	7.30074	7.62462				Inflamed
G033	17689	17765	Lymph Node	9.2	767	48.2	3801	24.9	2029	34	778.7	755	780.3	771.2	838.7	2107	2211.7	1449.5	1042.5	819.4	MEL-G033	1	0	6.65891	6.62804	6.66096	6.64924	6.73304	7.65349	7.70197	7.27966	6.95034	6.70979	Inflamed
G027	17690	17766	Lymph Node	1	86	27.1	1537	4.4	362	61.4	47	41.1	40.2	48.9	87.4	733.2	1308.5	1140.3	775.1	478.4	MEL-G027	1	1	3.8712	3.74005	3.71844	3.91002	4.48187	6.59878	7.1774	7.03992	6.65428	6.17254	Excluded
1838	17691	17843	Lymph Node	19.2	880	36.5	2598	25.7	1362	4	837.4	851.9	759.3	759	795.2	1298.6	1027.6	282.8	74.7	6.7	MEL-1838	1	0	6.7315	6.74864	6.63371	6.63332	6.67985	7.16981	6.93595	5.64827	4.32678	2.04122	Inflamed
3726	17692	17866	Lymph Node	4.2	335	30	2548	10.1	818	1.7	129.1	127.7	143.5	170.7	259.4	618.6	162.6	118	84.8	118.5	MEL-3726	1	0	4.8683	4.85748	4.97328	5.14575	5.56222	6.42907	5.09742	4.77912	4.45202	4.78332	Inflamed
G016	17693	17780	Lymph Node	0.3	33	48.3	3207	4	354	60.1	35.8	44.2	47.6	56.3	95.6	789.7	1737.3	1589.4	1096.7	829.8	MEL-G016	1	0	3.6055	3.8111	3.88362	4.0483	4.57058	6.67292	7.46066	7.37174	7.00097	6.72239	Excluded
G011	17694	17861	Skin	0.3	29	24.9	1430	3.2	250	75.1		0	0	6.4	15.3	194.6	101.3	0	0	0	MEL-G011	0	0		0	0	2.00148	2.79117	5.27607	4.62791	0	0	0	Desert
G010	17695	17781	Lymph Node	2.2	216	46.8	3342	13.3	1175	59.5	548.9	420.9	555.9	799.5	1181.4	2636.3	2048.2	1834.8	1487.6	980.2	MEL-G010	1	0	6.30974	6.04477	6.32239	6.68524	7.0753	7.87751	7.6252	7.51524	7.30559	6.88878	Inflamed
G009	17696	17782	Lymph Node	22.8	602	66.1	2342	38	1100	0	575.1	563.1	531.8	501.2	558.6	886.9	745.2	152.5	37.3	24.8	MEL-G009	1	0	6.35628	6.33523	6.27815	6.219	6.32722	6.78886	6.61499	5.0337	3.64545	3.25037	Inflamed
G008	17697	17867	Lymph Node	3.7	319	51.9	4154	8.8	749	54.4	269.5	300.6	280.8	321.4	445.1	1731.1	2140.7	2359.6			MEL-G008	1	1	5.60027	5.7091	5.6412	5.77579	6.10054	7.45709	7.66936	7.76667			Inflamed
G006	17698	17786	Lymph Node	4.2	313	8.5	656	6.4	484	5.3	202.9	181.8	191.3	309.5	610.6	515.2	477	397.5	278.5	162.1	MEL-G006	1	1	5.31763	5.20839	5.25906	5.73818	6.41608	6.24649	6.16961	5.98771	5.633	5.09436	Inflamed
G004	17700	17784	Other	2.4	184	27	1653	8.3	594	27.4	67.3	60.5	79.9	87.9	125.2	402	421.7	471.8	403	344.2	MEL-G004	0	0	4.22391	4.11904	4.39321	4.48751	4.83787	5.99894	6.04666	6.15867	6.00141	5.84412	Excluded
1322	17701	17778	Skin	0	0	26.4	1609	1	46	38.9	0.5	2.3	1.5	2.2	5.7	128.4	361	348.1	349.7	245	MEL-1322	0	0	0.405465	1.19392	0.916291	1.16315	1.90211	4.86291	5.89164	5.85536	5.85993	5.50533	Desert
G001	17702	17783	Lymph Node	0.9	91	4.6	305	1.4	128	40.8	17.5	21.7	23.6	27.3	37.4	108.4	99.9	38.9	7.1	4.6	MEL-G001	1	0	2.91777	3.12236	3.20275	3.34286	3.64806	4.69501	4.61413	3.68638	2.09186	1.72277	Desert
G073	17703	17771	Skin	5.4	459	7	480	5.4	459	0	10.9	8.2	14.8	20.8	33.1	57.8	0	0	0	0	MEL-G073	0	1	2.47654	2.2192	2.76001	3.08191	3.5293	4.07414	0	0	0	0	Desert
G071	17704*	17773	Skin	3.9	342	21.9	1486	6.9	557	66.3			0	43	151.2	161.4	54.3	0	0		MEL-G071	0	1			0	3.78419	5.0252	5.09006	4.01277	0	0		Excluded
G072	17705	17772	Lymph Node	5.4	447	19.3	1032	7.8	577	57.8	207.2	237.2	251	306.9	411.5	783.3	720.6	419.6	337.5		MEL-G072	1	1	5.3385	5.47311	5.52943	5.72978	6.02224	6.66479	6.58147	6.04168	5.82452		Inflamed
G038	17712	17853	Abdominal Wall	1.1	92	22	1225	3.9	300	71.7	27.4	43.4	41.9	51.9	89.8	421.8	530.6	189.6	0		MEL-G038	0	0	3.34639	3.79324	3.75887	3.9684	4.50866	6.0469	6.27589	5.25018	0		Excluded
G028	17713	17858	Lymph Node	0.2	15	16.6	1217	0.7	61	90.2	16.2	12.5	13.7	9.9	12	389.1	447.6	0			MEL-G028	1	1	2.84491	2.60269	2.68785	2.38876	2.56495	5.9664	6.10613	0			Desert
G025	17714	17855	Skin	0.4	23	2.2	113	1	60	6.1	7.3	7.5	10.4	12	9.5	50.9	183.8	331.5	451.6		MEL-G025	0	0	2.11626	2.14007	2.43361	2.56495	2.35138	3.94932	5.21927	5.80664	6.11501		Desert
1576	17715	17844	Lung	1.7	151	19	1231	5.2	435	67.2	70.4	61.5	81.4	102.1	138.8	636.6	452.1	516.5	762.5	559	MEL-1576	0	1	4.2683	4.13517	4.41159	4.6357	4.94021	6.45771	6.11611	6.24901	6.63791	6.32794	Excluded
G018	17716	17856	Skin	0.2	14	11.5	649	0.9	69	66.2	0	0	0	0	15.9	108.5	43.1	0			MEL-G018	0	0	0	0	0	0	2.82731	4.69592	3.78646	0			Desert
G014	17717	17857	Head and Neck	3.4	286	42	2656	10.8	846	66.9	64.6	44.2	42.4	48.6	178.9	1325.3	1312	824.9	711.2	852.1	MEL-G014	0	0	4.18358	3.8111	3.77046	3.90399	5.1924	7.19015	7.18007	6.71647	6.56836	6.74888	Excluded
G012	17718	17859	Lymph Node	0.2	15	18.4	943	0.7	57	81.2	7.7	6.8	2.7	2.1	23.7	65.2	111.4	61	0	0	MEL-G012	1	1	2.16332	2.05412	1.30833	1.1314	3.2068	4.19268	4.72206	4.12713	0	0	Desert
1778	17720*	17770	Lymph Node	0.5	59	62.9	4194	15	1343	57.2		0	0	2.1	3.1	1485.3	3559.8	3246.4	4420.9		MEL-1778	1	0		0	0	1.1314	1.41099	7.30405	8.17774	8.08561	8.39432		Desert
G064	17721	17769	CNS	0	3	74.9	5770	1.4	101	64.9	12	19.6	10.4	8.3	9.9	33.9	30.1	11.8	1.8	0	MEL-G064	0	0	2.56495	3.02529	2.43361	2.23001	2.38876	3.55249	3.43721	2.54945	1.02962	0	Desert
G061	17723	17775	Skin	0.2	17	4.5	137	0.3	22	61.1	4.8	20.9	7.8	9.8	28.3	56.8	21.8	0	0		MEL-G061	0	0	1.75786	3.08649	2.17475	2.37955	3.37759	4.05699	3.12676	0	0		Desert
G022	17724	17865	Subcutaneous Tissue	6.6	437	1.5	86	6.1	399	0	124.4	154.5	234.4	333.4	516.8	218.3	5.6	0	0	0	MEL-G022	0	1	4.83151	5.04665	5.46129	5.81234	6.24959	5.39044	1.88707	0	0	0	Inflamed
G024	17725	17768	Lymph Node	3.8	68	17.6	396	8.5	165	0	93.7	103.7	117.6	133	198.1	219.6	87.4	33.9	125.5	103.3	MEL-G024	1	1	4.55071	4.6511	4.77576	4.89784	5.29381	5.39635	4.48187	3.55249	4.84024	4.64727	Excluded
G060	17726	17776	Lymph Node	14.8	1233	42.2	2703	18.1	1453	39.4	674.8	599.3	591.9	542.6	811.9	1139	569.4	481	464.4	432.8	MEL-G060	1	1	6.5159	6.39743	6.38503	6.29821	6.70061	7.03878	6.34634	6.17794	6.1429	6.07258	Inflamed
547	17727	17779	Bladder	6.3	566	34.5	2486	11	943	53.5	524.8	523.4	500.8	475.7	548.2	867.3	885.6	643.5	488.2	209.7	MEL-547	0	0	6.26492	6.26225	6.2182	6.16689	6.30846	6.76654	6.78739	6.46847	6.19277	5.35044	Inflamed
G031	17728	17774	Lymph Node	5.2	429	67.7	5216	11.8	963	57	310.8	296.8	294.3	296.8	422.9	1991.7	3429	3666.3	3362.9	3491.8	MEL-G031	1	0	5.74236	5.69642	5.68799	5.69642	6.0495	7.59725	8.14032	8.20721	8.12086	8.15846	Inflamed
1579	17729	17863	Lymph Node	5.3	297	8.6	331	5.4	298	0.1	192.7	181.9	208.8	265.9	262.3	226.8					MEL-1579	1	1	5.26631	5.20894	5.34615	5.58687	5.57329	5.42847					Inflamed
G023	17730	17864	Adrenal	0.6	53	38.8	2704	2.7	231	38.4	49.2	52.1	54.4	63.1	76.4	882.3	1593.8	951	267.7	23.7	MEL-G023	0	1	3.91602	3.97218	4.01458	4.16044	4.34899	6.78366	7.3745	6.85857	5.5936	3.2068	Excluded
G019	17731	17862	Lymph Node	1	62	9.9	460	1.4	87	0	58.2	53.7	61.3	74.3	103.3	261.7	313.9	155.2	35.1	0	MEL-G019	1	0	4.08092	4.00186	4.13196	4.32148	4.64727	5.57101	5.75226	5.05114	3.58629	0	Excluded
1836	17733	17842	Unknown	18.3	1860	38	3073	20	1984	8.9	2121	2311.8	2523.3	2287.5	2159.6	2437.4	1026.1	0			MEL-1836	0	1	7.66011	7.74621	7.83372	7.73565	7.67814	7.7991	6.93449	0			Inflamed
G066	17734	17841	Lymph Node	0.2	14	12.6	868	1.7	140	77.1	17.2	20.1	15.9	17.3	23	235.2	575	639.9	973.2	1095.9	MEL-G066	1	1	2.90142	3.04927	2.82731	2.9069	3.17805	5.46468	6.35611	6.46287	6.88162	7.00024	Desert
G065	17735	17835	Subcutaneous Tissue	1.2	98	38.8	2673	2.8	229	63.1	124.5	147.6	179.7	226.3	285.9	1179.4	2436.1	2314.5	0		MEL-G065	0	1	4.83231	5.00126	5.19684	5.42627	5.65913	7.07361	7.79856	7.74738	0		Inflamed
G053	17737	17839	Lymph Node	1.6	151	31.1	1740	4.3	370	67.2	168.5	165.7	162.1	159.4	171	599	923.1	941.2	846.9	637.9	MEL-G053	1	0	5.13285	5.1162	5.09436	5.07767	5.14749	6.39693	6.82882	6.84822	6.74276	6.45975	Inflamed
G052	17738	17838	Lymph Node	1.9	174	24.4	1876	3	270	69	192.6	177.5	156.8	138.1	163.7	325.4	1108				MEL-G052	1	0	5.26579	5.18459	5.06133	4.93519	5.10413	5.78812	7.01121				Excluded
G051	17739	17888	Skin	1.2	111	21	1862	5.5	497	50.5	85.3	66.7	72.2	91	143.4	1095.9	3637.6	5951.6			MEL-G051	0	0	4.45783	4.21509	4.2932	4.52179	4.97259	7.00024	8.19935	8.69158			Excluded
G007	17740	17850	Abdominal Wall	0	2	14.2	713	0.6	35	64.1	0	1.6	4.1	2.1	3.5	91	290.1	246.6	391.3	0	MEL-G007	0	1	0	0.955511	1.62924	1.1314	1.50408	4.52179	5.67367	5.51181	5.97203	0	Desert
G063	17742	17836	Muscle	5.6	487	38.1	1313	8	625	56	327.9	356.7	404.3	503.9	747.4	1330.9	1141	1176.3	1057.1	948.6	MEL-G063	0	1	5.79575	5.87969	6.00463	6.22436	6.61794	7.19436	7.04054	7.07098	6.96423	6.85604	Inflamed
G046	17893	17754	Skin	0.7	65	14.7	839	2.4	195	46.3	27.3	27.7	20.9	32.6	73	270.2	568.3	595.6	685.8	443.1	MEL-G046	0	1	3.34286	3.3569	3.08649	3.51453	4.30407	5.60286	6.34441	6.39125	6.53204	6.09605	Excluded
